# Apobec-Mediated Retroviral Hypermutation *In Vivo* is Dependent on Mouse Strain

**DOI:** 10.1101/2023.11.02.565355

**Authors:** Hyewon Byun, Gurvani B. Singh, Wendy Kaichun Xu, Poulami Das, Alejandro Reyes, Anna Battenhouse, Dennis C. Wylie, Mary M. Lozano, Jaquelin P. Dudley

**Author notes:** Corresponding author: Jaquelin Dudley, Dept. of Molecular Biosciences, The University of Texas at Austin, 100 E. 24th Street, NHB 2.616, Stop 5000; Austin, TX 78712.

## Abstract

Replication of the complex retrovirus mouse mammary tumor virus (MMTV) is antagonized by murine Apobec3 (mA3), a member of the Apobec family of cytidine deaminases. We have shown that MMTV-encoded Rem protein inhibits proviral mutagenesis by the Apobec enzyme, activation-induced cytidine deaminase (AID) during viral replication in BALB/c mice. To further study the role of Rem *in vivo*, we have infected C57BL/6 (B6) mice with a superantigen-independent lymphomagenic strain of MMTV (TBLV-WT) or a mutant strain (TBLV-SD) that is defective in Rem and its cleavage product Rem-CT. Unlike MMTV, TBLV induced T-cell tumors in µMT mice, indicating that mature B cells, which express the highest AID levels, are not required for TBLV replication. Compared to BALB/c, B6 mice were more susceptible to TBLV infection and tumorigenesis. The lack of Rem expression accelerated B6 tumorigenesis at limiting doses compared to TBLV-WT in either wild-type B6 or AID-deficient mice. However, unlike proviruses from BALB/c mice, high-throughput sequencing indicated that proviral G-to-A or C-to-T changes did not significantly differ in the presence and absence of Rem expression. *Ex vivo* stimulation showed higher levels of mA3 relative to AID in B6 compared to BALB/c splenocytes, but effects of agonists differed in the two strains. RNA-Seq revealed increased transcripts related to growth factor and cytokine signaling in TBLV-SD-induced tumors relative to those from TBLV-WT, consistent with a third Rem function. Thus, Rem-mediated effects on tumorigenesis in B6 mice are independent of Apobec-mediated proviral hypermutation.
