## Supplementary material for "Apobec-Mediated Retroviral Hypermutation *In Vivo* is Dependent on Mouse Strain": Table S1

gene_name	padj	log2fc	sigGene	CatShort	gene_type	description
Ighg3	0.0529729463732619	-2.52802670623177	gl.sig_4b_dn	Innate	IG_C_gene	Immunoglobulin heavy constant gamma 3
C4b	0.0973065471753921	-2.55124826967139	gl.sig_4b_dn	Innate	protein_coding	complement component 4B (Chido blood group)
Fgfr2	0.00745751927933042	4.68693809740606	not_gl.sig_1a_up		protein_coding	fibroblast growth factor receptor 2
Gm11878	0.00745751927933042	21.2779158771584	not_gl.sig_1a_up		processed_pseudogene	predicted gene 11878
Mpzl2	0.00758575941627792	3.81938733244985	not_gl.sig_1a_up		protein_coding	myelin protein zero-like 2
Sh3pxd2a	0.00900731908697029	1.83745794965866	not_gl.sig_2a_up		protein_coding	SH3 and PX domains 2A
Prdm11	0.0408679101351384	2.56964994717246	not_gl.sig_2a_up		protein_coding	PR domain containing 11
Dmxl1	0.0294199862390117	-1.71043366716905	not_gl.sig_2b_dn		protein_coding	Dmx-like 1
Fchsd2	0.02506687330996	0.934904979597804	not_gl.sig_3a_up		protein_coding	FCH and double SH3 domains 2
Setd7	0.0408679101351384	-0.742291541453974	not_gl.sig_3b_dn		protein_coding	SET domain containing (lysine methyltransferase) 7
Msmo1	0.0514277420103371	1.1940931841207	not_gl.sig_4a_up		protein_coding	methylsterol monoxygenase 1
Angptl2	0.0529729463732619	1.56778258404972	not_gl.sig_4a_up		protein_coding	angiopoietin-like 2
Lmcd1	0.0529729463732619	4.54454783924914	not_gl.sig_4a_up		protein_coding	LIM and cysteine-rich domains 1
Efnb2	0.066359983027254	3.47741143373428	not_gl.sig_4a_up		protein_coding	ephrin B2
Dlgap1	0.066359983027254	4.03390262626274	not_gl.sig_4a_up		protein_coding	DLG associated protein 1
Ppef2	0.066359983027254	3.52365938104437	not_gl.sig_4a_up		protein_coding	protein phosphatase, EF hand calcium-binding domain 2
Ankmy1	0.066359983027254	1.88318534783192	not_gl.sig_4a_up		protein_coding	ankyrin repeat and MYND domain containing 1
Cd160	0.066359983027254	2.49816377252313	not_gl.sig_4a_up		protein_coding	CD160 antigen
Klc3	0.066359983027254	2.38026635541679	not_gl.sig_4a_up		protein_coding	kinesin light chain 3
Zbtb10	0.066359983027254	5.55084436153387	not_gl.sig_4a_up		protein_coding	zinc finger and BTB domain containing 10
Ugt3a1	0.066359983027254	3.45724417916124	not_gl.sig_4a_up		protein_coding	UDP glycosyltransferases 3 family, polypeptide A1
Vmn1r236	0.0748860625519439	2.61457365251957	not_gl.sig_4a_up		protein_coding	vomeronasal 1 receptor 236
Gm30400	0.0748860625519439	2.99689636827926	not_gl.sig_4a_up		lncRNA	predicted gene, 30400
Fbln1	0.0973065471753921	1.17725357310186	not_gl.sig_4a_up		protein_coding	fibulin 1
Stc1	0.0973065471753921	3.2488420138569	not_gl.sig_4a_up		protein_coding	stanniocalcin 1
Trib3	0.0973065471753921	1.97733189087756	not_gl.sig_4a_up		protein_coding	tribbles pseudokinase 3
Lss	0.0973065471753921	1.11696106934107	not_gl.sig_4a_up		protein_coding	lanosterol synthase
Prr36	0.0973065471753921	5.85521225950852	not_gl.sig_4a_up		protein_coding	proline rich 36
Acot1	0.0973065471753921	2.17744514903921	not_gl.sig_4a_up		protein_coding	acyl-CoA thioesterase 1
Mir100hg	0.0973065471753921	3.08228937802787	not_gl.sig_4a_up		lncRNA	Mir100 Mirlet7a-2 Mir125b-1 cluster host gene
Zfp111	0.0973065471753921	2.49288364799582	not_gl.sig_4a_up		protein_coding	zinc finger protein 111
Gm37102	0.0973065471753921	1.62864556929997	not_gl.sig_4a_up		processed_pseudogene	predicted gene, 37102
Gm45105	0.0973065471753921	2.86010855740188	not_gl.sig_4a_up		processed_pseudogene	predicted gene 45105
Gm47933	0.0973065471753921	2.00321231338268	not_gl.sig_4a_up		processed_pseudogene	predicted gene, 47933
Gm3219	0.0973065471753921	0.915142183702148	not_gl.sig_4a_up		processed_pseudogene	predicted pseudogene 3219
Gm49534	0.0973065471753921	1.83591688819719	not_gl.sig_4a_up		lncRNA	predicted gene, 49534
Comt	0.066359983027254	-1.28368660578829	not_gl.sig_4b_dn		protein_coding	catechol-O-methyltransferase
Hps1	0.066359983027254	-1.01146219964296	not_gl.sig_4b_dn		protein_coding	HPS1, biogenesis of lysosomal organelles complex 3 subunit 1
Tubb2b	0.066359983027254	-2.13693061761475	not_gl.sig_4b_dn		protein_coding	tubulin, beta 2B class IIB
Bola3	0.066359983027254	-0.564187443065808	not_gl.sig_4b_dn		protein_coding	bolA-like 3 (E. coli)
Iglc3	0.066359983027254	-4.90420901774392	not_gl.sig_4b_dn		IG_C_gene	immunoglobulin lambda constant 3
Fkbp2	0.0664903821022984	-0.916749922246355	not_gl.sig_4b_dn		protein_coding	FK506 binding protein 2
Tubb2a	0.0773126354859256	-1.78006270905763	not_gl.sig_4b_dn		protein_coding	tubulin, beta 2A class IIA
Kmo	0.0973065471753921	-2.37196543545617	not_gl.sig_4b_dn		protein_coding	kynurenine 3-monooxygenase (kynurenine 3-hydroxylase)
H2aj	0.0973065471753921	-0.772717622280107	not_gl.sig_4b_dn		protein_coding	H2J.A histone
Serf2	0.00758575941627792	-0.498777702157963	not_gl.sig_5b_dn		protein_coding	small EDRK-rich factor 2
